# Glucose concentration of neuronal media formulations influences PINK1-dependent mitophagy in human iNeurons

**DOI:** 10.1101/2025.04.01.646648

**Authors:** Benjamin O’Callaghan, Daniela Melandri, Darija Soltic, Katharina Cosker, Marc P.M. Soutar, James R. Evans, Hannah Lucas-Clarke, Joe Robin, Sonia Gandhi, Nicol Birsa, Charles Arber, Selina Wray, Helene Plun-Favreau

**Affiliations:** Department of Neurodegenerative Diseases, UCL Queen Square Institute of Neurology, London, UK; Aligning Science Across Parkinson’s (ASAP) Collaborative Research Network, Chevy Chase, MD, USA, 20815; UCL Alzheimer’s Research UK, Drug Discovery Institute, London, UK; The Francis Crick Institute, 1 Midland Road, London, UK; Department of Clinical and Movement Neurosciences, UCL Queen Square Institute of Neurology, London, UK; Department of Neuromuscular Diseases, UCL Queen Square Institute of Neurology, London, UK

**Author notes:** Correspondence to Benjamin O’Callaghan and Helene Plun-Favreau.

**Keywords:** iNeuron, Mitophagy, mitoSRAI, Parkin, PINK1, pUb(Ser65)

## Abstract

Parkinson’s disease associated proteins PINK1 and Parkin collaboratively regulate stress-induced mitophagy. While *in vitro* human neuronal cultures are valuable for studying the roles of PINK1 and Parkin in a disease-relevant context, the impact of culture conditions on these processes remains largely underexplored. Here, it is shown that human induced neurons (iNeurons) cultured in N2B27 and BrainPhys medium exhibit distinct PINK1-Parkin dependent mitophagy phenotypes. Specifically, BrainPhys-cultured iNeurons show greater resistance to PINK1-dependent mitophagy initiation, linked to a reduction in glucose availability and reduced PINK1 protein availabilities, leading to decreases in stress-induced and basal mitophagy fluxes. These findings highlight the critical impact of culture conditions on mitophagy dynamics and emphasise the need to account for media-specific differences when using *in vitro* models to investigate mitophagy mechanisms in human neurons.
