## Supplementary material for "Glucose concentration of neuronal media formulations influences PINK1-dependent mitophagy in human iNeurons": Table 1

### Sheet: Sheet1
Table 1: Concentrations of glucose, pyruvate and amino acids within the various media formulations used
	[Component] / mM
Component	Standard N2B27	Adjusted High Glucose N2B27	Adjusted Low Glucose N2B27	Standard BrainPhys	High Glucose BrainPhys
Glucose	21.2528	21.25	2.5	2.5	21.25
Pyruvate	0.363636	0.36	0.5	0.5	0.5
L-Glutamine	1.25	0	0	0	0
L-Alanyl-L-Glutamine	1	2	2	0.5	0.5
L-Glycine	0.375	0.45	0.45	0.002	0.002
L-Alanine	0.086236	0.061236	0.061236	0.002	0.002
L-Aspartate	0.075	0.05	0.05	0	0
L-Glutamate	0.075	0.05	0.05	0	0
L-Serine	0.375	0.45	0.45	0.002	0.002
L-Arginine	0.548578	0.398104	0.398104	0.3	0.3
L-Asparagine	0.0777667	0.0527667	0.0527667	0.05	0.05
L-Cysteine	0.180052	0.130165	0.130165	0.1	0.1
L-Cystine	0.049984	0.100639	0.100639	0	0
L-Histidine	0.174952	0.2	0.2	0.15	0.15
L-Isoleucine	0.608664	0.801527	0.801527	0.416	0.416
L-Leucine	0.626145	0.801527	0.801527	0.451	0.451
L-Lysine	0.648224	0.797814	0.797814	0.499	0.499
L-Methionine	0.158523	0.201342	0.201342	0.116	0.116
L-Phenyalanine	0.307515	0.4	0.4	0.215	0.215
L-Proline	0.158739	0.0837391	0.0837391	0.06	0.06
L-Threonine	0.62374	0.798319	0.798319	0.449	0.449
L-Tryptophan	0.0613235	0.0784314	0.0784314	0.0441	0.0441
L-Tyrosine	0.305772	0.398129	0.398129	0.214	0.214
L-Valine	0.627564	0.803419	0.803419	0.452	0.452
