## Supplementary material for "Glucose concentration of neuronal media formulations influences PINK1-dependent mitophagy in human iNeurons": Key Resource Table

### Sheet: Sheet1
RESOURCE TYPE	RESOURCE NAME	SOURCE	IDENTIFIER	NEW/REUSE	ADDITIONAL INFORMATION
Dataset	Tabular Data	UCL Research Data Repository (Figshare)	dx.doi.org/10.5522/04/29064815	New
Dataset	Uncropped Blots	UCL Research Data Repository (Figshare)	dx.doi.org/10.5522/04/29064815	New
Dataset	Raw confocal microscopy images	UCL Research Data Repository (Figshare)	dx.doi.org/10.5522/04/29064815	New
Dataset	Raw RT-qPCR Data	UCL Research Data Repository (Figshare)	dx.doi.org/10.5522/04/29064815	New
Software/code	Prism 10:0:0	GraphPad	RRID:SCR_002798	Reuse
Software/code	LI-COR Image Studio Software	LICORbio	RRID:SCR_015795	Reuse
Software/code	Harmony v4.8 Software	PerkinElmer	RRID:SCR_018809	Reuse
Software/code	Columbus Image Data Storage and Analysis System	PerkinElmer	https://www.perkinelmer.com/product/image-data-storage-and-analysis-system-columbus	Reuse
Software/code	Axion Integrated Studio (AxIS ) Navigator	Axion Biosystems	RRID:SCR_016308	Reuse
Software/code	Seahorse Wave Software	Agilent	RRID:SCR_024491	Reuse
Protocol	hPSC Culture, iNeuron Differentiation and Culture in N2B27 vs BrainPhys for Immunofluorescence and Biochemistry Assessments of Mitophagy	Protocols.io	dx.doi.org/10.17504/protocols.io.5qpvo36xxv4o/v3	New
Protocol	Immunofluorescence Staining for Assessing pUb(Ser65) Accumulation in iNeurons	Protocols.io	dx.doi.org/10.17504/protocols.io.eq2ly6okpgx9/v1	New
Protocol	Immunoblot Assessments of PINK1-Dependent Mitophagy in iNeurons	Protocols.io	dx.doi.org/10.17504/protocols.io.6qpvr9bj2vmk/v1	New
Protocol	iNeuron RNA-Extraction and RT-qPCR	Protocols.io	dx.doi.org/10.17504/protocols.io.ewov1drryvr2/v1	New
Protocol	Measuring Mitochondrial Membrane Potential in iNeurons Through Live-Cell TMRM Imaging	Protocols.io	dx.doi.org/10.17504/protocols.io.14egn1yjqv5d/v1	New
Protocol	Seahorse OCR/ECAR, MitoStress Test and ATP-Rate Test for iNeurons	Protocols.io	dx.doi.org/10.17504/protocols.io.5qpvo36xxv4o/v1	New
Protocol	Measurement of iNeuron electrical activity using Axion Biosystems Maestro Pro MEA	Protocols.io	dx.doi.org/10.17504/protocols.io.5qpvo36xxv4o/v2	New
Protocol	Detection of Lysosomal Delivery of Mitochondria in iNeurons Using MitoSRAI Reporter	Protocols.io	dx.doi.org/10.17504/protocols.io.261ged7qjv47/v1	New
Antibody	rabbit anti-pUb(Ser65) IgG	Cell Signaling	Cat #62802 ; RRID:AB_2799632	Reuse
Antibody	mouse anti-TOM20 IgG2a	Santa Cruz	Cat #sc-17764, RRID:AB_628381	Reuse
Antibody	chicken anti-MAP2 IgY	Millipore	Cat #AB5543, RRID:AB_571049	Reuse
Antibody	goat anti-rabbit IgG (H+L) Alexa Fluor 488	Invitrogen	Cat #A11008 ; RRID:AB_143165	Reuse
Antibody	goat anti-mouse IgG (H+L) Alexa Fluor 568	Invitrogen	Cat #A11004, RRID:AB_2534072	Reuse
Antibody	goat anti-chicken IgY (H+L) Alexa Fluor 647	Invitrogen	Cat #A21449, RRID:AB_2535866	Reuse
Antibody	rabbit anti-PINK1 IgG	Takeda, dx.doi.org/10.1038/s41598-018-26949-6	RRID:AB_3661827	Reuse
Antibody	rabbit anti-Parkin IgG	Invitrogen	Cat #702785, RRID:AB_2942251	Reuse
Antibody	rabbit anti-MFN2 IgG	Cell Signaling	Cat #9482, RRID:AB_2716838	Reuse
Antibody	mouse anti-TIM23 IgG2a	BD Biosciences	Cat #611223, RRID:AB_398755	Reuse
Antibody	mouse anti-GAPDH IgG2b	Abcam	Cat #ab110305, RRID:AB_10861081	Reuse
Antibody	mouse anti-β3-Tubulin Mouse IgG2a	Biolegend	Cat #801201, RRID:AB_2313773	Reuse
Antibody	donkey anti-mouse IgG (H+L) IRDye 680LT	LICORbio	Cat #926-68022, RRID:AB_10715072	Reuse
Antibody	donkey anti-rabbit IgG (H+L) IRDye 800CW	LICORbio	Cat #926-32213, RRID:AB_621848	Reuse
Experimental model: Cell line	WTC11 i3N-hiPSC with CRISPRi	Fernandopulle et al., 2018; Tian et al., 2019	DOI: 10.1002/cpcb.51; 10.1016/j.neuron.2019.07.014	Reuse	kind gift from the laboratories of M.E. Ward and M. Kampmann
Experimental model: Cell line	RBi001-A hiPSC	EBiSC	RRID:CVCL_9S35	Reuse
Experimental model: Cell line	SIGi001-A-1 hiPSC	EBiSC	RRID:CVCL_EF83	Reuse
Experimental model: Cell line	WTSIi019-B hiPSC	EBiSC	RRID:CVCL_AE22	Reuse
Recombinant DNA	pMD2.G plasmid	Addgene	RRID:Addgene_12259	Reuse	Gift from Didier Trono
Recombinant DNA	pCMVR8.74 plasmid	Addgene	RRID:Addgene_22036	Reuse	Gift from Didier Trono
Recombinant DNA	pLVX-EF1α-mitoSRAI-IRES-Puro plasmid	Zenodo; de Talhouët et al., 2024	DOI: 10.5281/zenodo.14966994; 10.1038/s41598-024-60602-9	Reuse	MitoSRAI cDNA was PCR and restriction digest cloned from mitoSRAI_pcDNA3 (Provided by the RIKEN BRC through the National BioResource Project of the MEXT, Japan; Cat #RDB18223) into pLVX-EF1α-IRES-Puro Vector (Takara Bio, Cat #631988).
Other	Geltrex LDEV-Free, hESC-Qualified	Gibco	Cat #A1413302	Reuse
Other	Dulbecco’s Modified Eagle Medium (DMEM)	Gibco	Cat #11995-065	Reuse
Other	Heat-inactivated foetal bovine serum (FBS)	Gibco	Cat #A5256801	Reuse
Other	DMEM/F12 - HEPES	Gibco	Cat #11330032	Reuse
Other	mTesR Plus	Stem Cell Technologies	Cat #100-0276	Reuse
Other	Y27632 ROCKi	MedChem	Cat #HY-10071	Reuse
Other	Neurobasal	Gibco	Cat #21103049	Reuse
Other	DMEM, no glucose, no glutamine, no phenol red	Gibco	Cat #A1443001	Reuse
Other	Neurobasal-A Medium, no D-glucose, no sodium pyruvate	Gibco	Cat #A2477501	Reuse
Other	Glucose Solution	Gibco	Cat #A2494001	Reuse
Other	Pyruvate Solution	Gibco	Cat #11360070	Reuse
Other	Glutamax Supplement	Gibco	Cat #35050061	Reuse
Other	Non-essential amino acids (NEAA)	Gibco	Cat #11140050	Reuse
Other	N2 supplement	Gibco	Cat #17502048	Reuse
Other	B27 Supplement	Gibco	Cat #17504044	Reuse
Other	Insulin	Sigma	Cat #I9278	Reuse
Other	B-mercaptoethanol	Gibco	Cat #31350010	Reuse
Other	Accutase	Sigma	Cat #A6964	Reuse
Other	BrainPhys	Stem Cell Technologies	Cat #5790	Reuse
Other	BDNF	Peprotech	Cat #450-02	Reuse
Other	NT-3	Peprotech	Cat #450-03	Reuse
Other	Doxycycline	Sigma	Cat #D5207	Reuse
Other	SB431542	Tocris	Cat #1614	Reuse
Other	Dorsomorphin	Tocris	Cat #3093	Reuse
Other	Dispase	Invitrogen	Cat #17105-041	Reuse
Other	Ca2+/Mg2+-free Dulbecco’s Phosphate Buffered Saline (DPBS)	Gibco	Cat #14190169	Reuse
Other	0.5M EDTA	Invitrogen	Cat #15575020	Reuse
Other	TrypLE Express	Gibco	Cat #12604021	Reuse
Other	Trizma hydrochloride	Sigma	Cat #T3253	Reuse
Other	Sodium Hydroxide	Sigma	Cat #S5881	Reuse
Other	Sodium Chloride	Sigma	Cat #S9625	Reuse
Other	10% Triton-X-100 Solution	Sigma	Cat #93443	Reuse
Other	Sodium Deoxycholate	Sigma	Cat #D6750	Reuse
Other	Sodium Dodecyl Sulphate	Sigma	Cat #L4509	Reuse
Other	PhosSTOP Phosphatase Inhibitors	Sigma	Cat #PHOSS-RO	Reuse
Other	cOmplete mini, EDTA-free Protease Inhibitors	Sigma	Cat #11836170001	Reuse
Other	37% Formaldehyde Solution	Sigma	Cat #F8775	Reuse
Other	10x Phosphate Buffered Saline	Fisher Scientific	Cat #10649743	Reuse
Other	Dimethyl sulphoxide	Sigma	Cat #41639	Reuse
Other	Oligomycin	Sigma	Cat #O4876	Reuse
Other	Antimycin A	Sigma	Cat #A8674	Reuse
Other	MG-132	MedChemExpress	Cat #HY-13259	Reuse
Other	PhenoPlate 96-well microplate	PerkinElmer	Cat #6055302	Reuse
Other	Monarch Total RNA Miniprep Kit	New England Bioscience	Cat #T2010S	Reuse
Other	SuperScript IV reverse transcriptase	Invitrogen	Cat #18090050	Reuse
Other	Random hexamer primers	Thermofisher Scientific	Cat #SO142	Reuse
Other	dNTPs	Thermofisher Scientific	Cat #R0191	Reuse
Other	RNaseOUT	Invitrogen	Cat #10777019	Reuse
Other	Power SYBR Green Master Mix (Applied Biosystems	Applied Biosystems	Cat #4367659	Reuse
Other	UltraPure DNase/RNase-Free Distilled Water	Invitrogen	Cat #10977035	Reuse
Other	Hoechst 33342 Solution (20 mM)	Thermo Fisher Scientific	Cat #62249	Reuse
Other	DRAQ5	Biolegend	Cat #424101	Reuse
Other	TMRM	Sigma	Cat #T5428	Reuse
Other	NuPAGE 4x LDS Sample Buffer	Invitrogen	Cat #NP0008	Reuse
Other	Dithiothreitol (DTT)	Sigma	Cat #D0632	Reuse
Other	NuPAGE Bis-Tris Mini Protein Gels, 4–12%, 10-well	Invitrogen	Cat #NP0335	Reuse
Other	NuPAGE Bis-Tris Mini Protein Gels, 4–12%, 12-well	Invitrogen	Cat #NP0322	Reuse
Other	NuPAGE Bis-Tris Mini Protein Gels, 4–12%, 15-well	Invitrogen	Cat #NP0336	Reuse
Other	NuPAGE Bis-Tris Midi Protein Gels, 4–12%, 20-well	Invitrogen	Cat #WG1402	Reuse
Other	NuPAGE Bis-Tris Midi Protein Gels, 4–12%, 26-well	Invitrogen	Cat #WG1403	Reuse
Other	NuPAGE MOPS SDS Running Buffer (20X)	Invitrogen	Cat #NP000102	Reuse
Other	Immobilon-FL PVDF Membrane	Millipore	Cat #IPFL00010	Reuse
Other	Chameleon Duo Pre-stained Protein Ladder	LICORbio	Cat #928-60000	Reuse
Other	Tris-Glycine Electroblotting Buffer (10X)	National Diagnostics	Cat #EC-880	Reuse
Other	Monarch Total RNA Miniprep Kit	New England Biolabs	Cat # T2010S	Reuse
Other	UltraPure DNase/RNase-Free Distilled Water	Invitrogen	Cat #10977035	Reuse
Other	SuperScript IV Reverse Transcriptase	Invitrogen	Cat #18090050	Reuse
Other	dNTP Mix	Invitrogen	Cat # R0192	Reuse
Other	Random Hexamers	Invitrogen	Cat # N8080127	Reuse
Other	RNaseOUT Recombinant Ribonuclease Inhibitor	Invitrogen	Cat #10777019	Reuse
Other	Power SYBR Green PCR Master Mix	Applied Biosystems	Cat #4367659	Reuse
Other	Seahorse XFe96 FluxPak	Agilent	Cat #103793-100	Reuse
Other	Seahorse XF DMEM assay medium pack	Agilent	Cat #103680-100	Reuse
Other	Seahorse XF Cell Mito Stress Test Kit	Agilent	Cat #103015-100	Reuse
Other	Rotenone	Sigma	Cat #R8875	Reuse
Other	FCCP	Sigma	Cat #C2920	Reuse
Other	CCCP	Sigma	Cat #C2759	Reuse
Other	PhenoPlate 96-well microplate	PerkinElmer	Cat #6055302	Reuse
Other	CytoView MEA 96-well plates	Axion Biosystems	Cat #M768-tMEA-96B	Reuse
Other	Quantstudio 7 Real Time PCR System	Life Technologies	RRID:SCR_020245	Reuse
Other	Opera Phenix High Content Screening System	PerkinElmer	RRID:SCR_021100	Reuse
Other	NanoDrop One Spectrophotometer	Thermofisher Scientific	RRID:SCR_023005	Reuse
Other	Seahorse XFe96 Analyzer	Agilent	RRID:SCR_019545	Reuse
Other	Maestro Pro System	Axion Biosystems	RRID:SCR_026654	Reuse
Other	iPSC Quality Control Reporting	UCL Research Data Repository (Figshare)	DOI:10.5522/04/29064815	New
